# Exposure to immune stimuli reprograms alveolar macrophages to acquire neutrophil-derived antimicrobial molecules to prevent staphylococcal pneumonia

**DOI:** 10.64898/2025.12.03.692039

**Authors:** Amit Sharma, Linda M. Heffernan, Venkatesh Mayandi, Seetharama D. Jois, William N. Beavers, Basel H. Abuaita

## Abstract

The protective adaptation of innate immune defenses against respiratory pathogens has been linked to previous exposure to immune stimuli; however, the underlying mechanisms of these adaptations are not yet fully understood. Here, we show that pre-exposure to a low dose of non-specific immune stimuli or infection protects against subsequent lethal methicillin-resistant *Staphylococcus aureus* (MRSA) challenge. This enhanced protection concurs with increased alveolar macrophages (AMs) resulting from a self-renewal process in the lungs. Importantly, these AMs are programmed to acquire neutrophil-released antimicrobial enzymes from the extracellular space to kill MRSA, prevent tissue damage, and rapidly restore lung homeostasis. The gain of AM functions is dependent on differential gene expression, including expression of the efferocytosis receptor MerTK and the anti-apoptotic regulator Bcl-xL. Thus, our data highlight that the acquisition of neutrophil enzymes by AMs is an integral component of innate immune adaptation.
