## Supplementary material for "Exposure to immune stimuli reprograms alveolar macrophages to acquire neutrophil-derived antimicrobial molecules to prevent staphylococcal pneumonia": Table S1

### Sheet: Sheet1
Gene	Fold change (log10)	Significance (-Log10pValue)
Cxcl9	0.933969	3.28824
Nfatc3	0.185128	3.24765
Marco	1.12255	3.18916
Csf2rb	0.346283	3.09502
Ccl8	0.521287	3.03568
Cd3d	0.343245	2.98923
Il2rb	0.326569	2.9403
Nkg7	0.334378	2.87501
Cxcl11	0.986777	2.80158
Itgax	0.765853	2.7115
Cd38	0.861255	2.69775
Pik3c3	0.347054	2.68285
Ptpn4	0.387534	2.62974
Sp1	0.238308	2.62591
Nlrc5	0.624571	2.60523
Gzma	0.54633	2.54317
Apex1	0.270503	2.51353
Slc2a3	0.414274	2.50917
Lilra5	0.556238	2.45821
Oas3	0.33976	2.44796
H2-M3	0.487025	2.44694
Ltc4s	0.510367	2.43293
H2-Ab1	0.615008	2.41876
Tnfsf13b	0.364085	2.40333
Prf1	0.49741	2.39827
Diablo	0.264399	2.3982
Jak1	0.266952	2.35831
Icos	0.437685	2.35806
Rac2	0.198633	2.35418
Hcst	0.262859	2.33473
Fasl	0.355208	2.33423
Sdha	0.294817	2.32397
Irf1	0.604629	2.32072
Cxcr6	0.326654	2.30812
Trim26	0.311881	2.30614
Il1a	0.269234	2.29583
Ptprc	0.263827	2.28926
Mrc1	0.573167	2.28076
Il12rb2	0.49596	2.27355
Map2k4	0.207592	2.25151
Cxcl10	0.867058	2.22817
Tbxas1	0.670572	2.22505
Cxcl16	0.927094	2.21498
Klrk1	0.431573	2.20757
Cxcr2	0.375912	2.20289
H2-D1	0.492958	2.17569
Il12a	0.419677	2.16168
Casp1	0.291446	2.15278
Hamp	0.48694	2.14775
Il22ra1	-0.0967237	2.14351
Traf2	0.355198	2.13971
Ifi27	0.374398	2.13934
Gusb	0.432364	2.12945
H2-Eb1	0.652697	2.12823
Parp9	0.499351	2.11998
Anpep	1.3556	2.11086
Nfkb1	0.298422	2.10636
Ccl5	0.730086	2.08228
Fcgr4	0.545642	2.08039
Ifng	0.89448	2.07086
Psmb9	0.391564	2.06545
Ccl12	0.2972	2.06328
H2-DMa	0.354102	2.05884
Gk	0.269863	2.04483
Ctsw	0.506973	2.04153
Tpp1	0.620594	2.0407
Atp6ap2	0.348769	2.03954
Cd84	0.410344	2.037
Rack1	0.289254	2.03421
H2-K1	0.597879	2.03328
Ctss	0.703672	2.03168
Nfatc1	0.298634	2.03166
Rnf135	0.323202	2.02698
Mapk1	0.2511	2.02542
Ifit1	0.674304	2.01941
Strap	0.181046	2.01594
Itgb2	0.301647	2.01543
Hsp90ab1	0.344321	2.00582
Il2rg	0.499947	2.00487
Trim56	0.382477	1.99356
Il1rn	0.602092	1.98606
Map3k8	0.423386	1.98464
Il7r	0.598896	1.98052
Il15ra	0.523126	1.94995
Nae1	0.323787	1.94932
C3ar1	0.650087	1.94898
Ap1g1	0.370273	1.93766
Ccl9	0.45435	1.93606
Cgas	0.666272	1.93539
Il11ra1/2	0.59951	1.93123
Oas2	0.572283	1.92654
Tlr8	0.290726	1.9264
Cd86	0.626244	1.92421
Cmklr1	0.361091	1.92411
Rps6ka3	0.319717	1.92252
Lyz2	0.568737	1.92049
Tlr7	0.466255	1.91714
Tgfb1	0.336664	1.91666
Dtx3l	0.428361	1.90564
Mapk8	0.291586	1.90394
Xcl1	0.217744	1.90323
Lamp2	0.325759	1.89934
Stat3	0.391541	1.89879
Oasl1	0.728223	1.89734
Sod2	0.571544	1.8971
Psmb8	0.341062	1.89469
Prkcsh	0.323808	1.892
Smad5	0.349232	1.88925
Cd274	0.642958	1.88517
Timp2	0.394595	1.88044
Tigit	0.361515	1.87655
Pgk1	0.31031	1.87518
Gba	0.486236	1.86695
Cd68	0.686626	1.85882
Ncf1	0.200044	1.85743
Ccl6	0.215169	1.85641
Txn1	0.36033	1.85488
Ptger4	0.184098	1.85369
Ifnar2	0.376235	1.84621
Neu1	0.37507	1.84305
Tbp	0.295176	1.83982
Hck	0.262066	1.83628
Tank	0.318892	1.8362
Lcp1	0.307479	1.83603
Gbp2	0.589078	1.83186
H2-DMb1	0.43626	1.82638
App	0.421404	1.8248
Mdfic	0.601253	1.82478
Pik3cg	0.174989	1.82175
Ccl4	0.506401	1.81963
C3	0.559222	1.81345
Socs1	0.415404	1.8078
Rhog	0.242354	1.80506
Lck	0.359385	1.80503
Klrc1	0.205368	1.80176
Stat1	0.46589	1.7988
Mrps7	0.22545	1.79475
Ctsz	0.638753	1.79355
Sirpa	0.401105	1.79247
Ccrl2	0.417364	1.79051
Tpsab1	0.221649	1.78923
Samhd1	0.212232	1.78594
Itpr3	0.378379	1.78579
Gla	0.610436	1.7844
Ripk3	0.291474	1.78126
Tap1	0.579961	1.77954
Egln1	0.318607	1.77725
Myd88	0.303654	1.77438
Uba52	0.234004	1.77005
Furin	0.569506	1.7695
Ctsl	0.569864	1.7672
Pik3r4	0.212903	1.76241
Litaf	0.279085	1.76142
Plscr1	0.306312	1.75841
Hprt	0.302622	1.75736
Cd44	0.303523	1.75483
Lgals3	0.372883	1.75473
Msra	0.150095	1.75263
C2	0.493862	1.75165
Oas1a	0.401506	1.75124
Cd69	0.353869	1.74886
Bcl3	0.353848	1.74394
Psap	0.671008	1.74175
Il5ra	0.205851	1.74052
Il12b	0.405956	1.73902
Nampt	0.252402	1.73679
Eif3f	0.256956	1.73522
Il15	0.364455	1.73369
Tnfrsf18	0.443961	1.73249
Cd14	0.297762	1.72676
Acsl3	0.684706	1.7207
Ccr7	0.471056	1.71485
Tnfrsf1a	0.284387	1.71478
Ms4a7	1.06026	1.71378
Klrd1	0.177002	1.71005
Cd3g	0.376212	1.70777
Ctla4	0.529681	1.70589
Traf3	0.416962	1.70312
Il6	0.355761	1.70301
Lcn2	0.375369	1.70014
Sh2d1a	0.193627	1.69367
Mgam	0.232355	1.69173
Il16	0.260799	1.68291
Hmox1	0.61064	1.68262
Il2ra	0.438395	1.68211
Fbxo6	0.405716	1.68066
Ifngr2	0.342719	1.68032
Mapk9	0.368848	1.68016
Atp6v0d1	0.321797	1.67851
Pik3ap1	0.430672	1.67603
Casp4	0.431711	1.67588
Lamp1	0.507044	1.67547
Dnaja2	0.276175	1.67542
Acsl4	0.492683	1.6714
Ccr1	0.196931	1.66984
Gbp5	0.727597	1.66811
Prcp	0.492118	1.66725
Ptger2	0.576951	1.66336
Il1rap	0.399838	1.65798
Rab5c	0.297396	1.65758
Csf3r	0.309473	1.65555
Irak1	0.307881	1.65522
Rsad2	0.576289	1.65461
Fyn	0.237627	1.65049
Vamp3	0.217844	1.64789
Ctsa	0.44297	1.64148
Calm1	0.262051	1.64017
Pik3ca	0.342334	1.63996
Cd2	0.391477	1.63894
Tlr2	0.370032	1.63862
Cd8b1	0.37147	1.63843
Gns	0.753966	1.63842
Tnfrsf9	0.589763	1.63834
Mafb	-0.192795	1.63685
Zbp1	0.279651	1.63577
Ncr1	0.263109	1.63272
Plek	0.256502	1.63238
Syk	0.285758	1.63069
Cxcl5	0.369151	1.62975
Ifit2	0.678135	1.62528
Ifih1	0.495518	1.62338
Osm	-0.188527	1.62126
Il4ra	0.338557	1.62126
Nrde2	0.141392	1.62101
Mcoln1	0.524138	1.62076
Isg15	0.563554	1.61479
Il17ra	0.388959	1.61218
Lrg1	0.313043	1.61053
Cd22	0.454406	1.60335
Stt3b	0.324756	1.60261
Eif2ak2	0.415864	1.60251
Rnf114	0.408633	1.60189
Akt2	0.23378	1.60024
Stat4	0.152259	1.59942
Ccl21a/b/c/d	0.427966	1.59641
Itgam	0.211429	1.59397
Nfat5	0.282731	1.59074
Atg12	0.338415	1.59041
Akt1	0.255658	1.59
Card11	0.234528	1.58071
Spi1	0.219645	1.57481
Ikbke	0.350938	1.57094
Nos2	1.82922	1.56915
Itgae	0.510035	1.56889
Lat2	0.341566	1.56886
Ppia	0.253127	1.56435
Mapkapk2	0.302567	1.56416
Hsp90aa1	0.339677	1.56404
Mvp	0.339722	1.56073
C1qbp	0.251475	1.56023
Lta4h	0.137548	1.55991
Tirap	0.263462	1.55849
Batf	0.660739	1.5567
Becn1	0.255022	1.55645
Ripk1	0.405525	1.55643
Fpr2	0.389827	1.55629
Rab7	0.388722	1.55308
Xaf1	0.443297	1.55199
Npc2	0.479254	1.55183
Foxo1	0.276961	1.54747
Lcp2	0.213729	1.54726
Cbfb	0.257994	1.54709
Dnajc10	0.284665	1.54608
Ly96	0.452275	1.54604
Adora2a	0.3309	1.54537
Fcgrt	0.245463	1.54203
Trim25	0.525478	1.54087
Traf6	0.218554	1.53806
Notch1	0.321137	1.53795
Sting1	0.28731	1.53733
Ifitm2	0.205787	1.53662
Ube2n	0.206047	1.53603
Acsl1	0.628819	1.53504
Ifi203	0.210731	1.53137
Rab31	0.223009	1.53042
Il18	0.417188	1.52963
Sp100	0.212412	1.52917
Tgfb2	0.841398	1.52805
H2-T23	0.333634	1.52631
Tyrobp	0.231051	1.5208
Nmt1	0.31704	1.51936
Il18r1	0.632044	1.51854
Gca	0.26342	1.51595
Il10rb	0.402562	1.51533
Tab2	0.290826	1.51408
Il3ra	0.363934	1.51354
Was	0.136176	1.51317
Bax	0.375458	1.51206
Map3k5	0.260599	1.50983
Sort1	0.417315	1.50645
Plscr2	0.728229	1.50434
Ndufs8	0.122107	1.49998
Il21r	0.37329	1.49846
C5ar1	0.256724	1.49673
Irf3	0.256852	1.49457
Hsp90b1	0.429507	1.49432
Casp8	0.316424	1.49256
Prkcd	0.285706	1.4873
Il1rl2	1.09366	1.48662
Ulk1	0.343066	1.48651
Bst2	0.315552	1.48592
Kpnb1	0.33111	1.48579
Nfkbia	0.277162	1.48566
Il20rb	0.513901	1.48548
Pak1	0.311368	1.48057
Tcn2	0.319823	1.47926
Stat5b	0.258215	1.47907
Itm2c	0.334012	1.4779
Ddx58	0.429157	1.47729
Tcirg1	0.574376	1.47529
Lyn	0.278707	1.47506
Chuk	0.195528	1.47134
Bcl6	0.409516	1.47097
Ccl17	0.17578	1.47083
Tnfrsf10b	0.458366	1.47006
Map2k3	0.268468	1.46918
Il1r2	0.310822	1.46804
Ikbkg	0.504524	1.46737
Jak3	0.391054	1.46599
Aim2	0.447655	1.4636
Nras	0.263429	1.46173
Ncf2	0.175607	1.45911
Ccr9	0.109781	1.45795
Ncf4	0.162221	1.45693
Rbck1	0.317736	1.45652
Rel	0.246372	1.45585
Os9	0.362089	1.45363
Itgal	0.167496	1.45256
Bcl2l1	0.425871	1.45125
Cap1	0.160912	1.45056
Cd70	0.573859	1.45031
Stk11ip	0.292412	1.45029
Atp6v1b2	0.234987	1.44436
Alox5ap	0.15751	1.44315
Derl1	0.250901	1.44183
Tbk1	0.462045	1.44008
Peli1	0.326979	1.43967
Bdkrb1	0.4018	1.43827
Selenos	0.410164	1.43646
Hc	0.695603	1.43546
Ptk2b	0.293625	1.43316
Mtor	0.274863	1.43168
Ddit3	0.45872	1.43042
Cblb	0.320747	1.42734
Cflar	0.434695	1.42612
Adar	0.348007	1.42434
Ccnc	0.314735	1.41956
Gab2	0.321506	1.41739
Acox1	0.510371	1.41685
Irf9	0.317254	1.41634
Cxcl17	0.621241	1.41184
Pdcd1	0.474985	1.41147
Csf1r	0.322478	1.40987
Irak3	0.450144	1.40825
Cdk4	0.318137	1.40798
Adgrg3	0.217513	1.40508
Il13ra1	0.278374	1.40363
Il1f5	-0.521248	1.40209
Tifa	0.399202	1.40199
Crebbp	0.23811	1.39973
Pik3cb	0.383803	1.39052
Pfkfb3	0.557314	1.38529
Itk	0.348993	1.38517
Il12rb1	0.513373	1.38389
Thop1	0.429172	1.38381
Ifnar1	0.323058	1.38198
Gzmm	0.361405	1.38064
Nfatc2	0.251282	1.37956
Txnip	0.285226	1.37782
Tollip	0.286723	1.37739
Ptpn6	0.14406	1.37395
Ccl26	0.291517	1.37158
Stat5a	0.358048	1.36915
Il18bp	0.488295	1.36639
Alas1	0.625795	1.36624
Ccl1	0.460484	1.36613
Mefv	0.246663	1.36048
Psen1	0.331297	1.36029
Nt5e	0.474786	1.35691
Il10	0.968236	1.35503
Trim6	0.224772	1.35233
Tmem140	0.516754	1.35224
Scarb2	0.517939	1.34929
Pdcd1lg2	0.249357	1.34695
Ern1	0.43298	1.34629
Ebi3	0.376814	1.34563
Nfkb2	0.290487	1.34468
Vegfa	0.394508	1.34174
Il33	0.420128	1.34021
Mcl1	0.189049	1.33993
Ccl24	-0.380663	1.33981
Alpk1	0.216564	1.33881
Atg10	0.373779	1.33149
Psmb10	0.228416	1.33009
Ddx5	0.239366	1.32309
H2-Q10	0.249926	1.32241
Cd163	0.259574	1.32093
Cd81	0.472914	1.31713
Ripk2	0.262464	1.31667
Il1b	0.182619	1.31462
Map2k2	0.26686	1.3103
Slc11a1	0.409057	1.30862
Relb	0.299247	1.30206
Hk3	0.159402	1.30196
Tgfbr2	0.280898	1.30159
Ap1m1	0.150789	1.30133
Rps6kb1	0.253615	1.29726
Atg4a	0.303112	1.29151
Gzmb	0.291053	1.29045
Pdhb	0.298324	1.29037
Marcks	0.309992	1.28826
Hsd11b1	0.266594	1.28817
Gadd45b	0.58105	1.28722
Mif	0.216346	1.28539
Nfe2l2	0.42261	1.28446
Glb1	0.293212	1.2843
Fgr	0.218245	1.28395
Atg7	0.290793	1.28162
Ssr1	0.24827	1.27828
Cxcl12	0.698667	1.2773
Hdc	0.304436	1.27541
Il23r	0.262309	1.27454
Jak2	0.1592	1.27395
Il21	0.431782	1.27313
Ifngr1	0.303464	1.27263
Map3k7	0.242062	1.26687
Pirb	0.179456	1.26629
Fcgr2b	0.312465	1.26554
Mavs	0.332427	1.2549
Ngly1	0.260865	1.2491
Cxcl3	0.171478	1.24417
Il1r1	0.608554	1.24265
Entpd1	0.322822	1.24005
Nlrc4	0.267435	1.23896
Ywhaq	0.22244	1.23623
Sugt1	0.295411	1.23606
Prkca	0.350996	1.23507
Tlr1	0.207713	1.23475
Foxp3	0.462547	1.23416
Csf2ra	0.255244	1.23335
Creb1	0.277998	1.22907
Cystm1	0.402771	1.22487
P2rx7	0.348022	1.22345
Il17re	0.637134	1.22289
Gbp3	0.500871	1.22228
Tnfsf4	0.226905	1.21798
Trim21	0.390465	1.21753
Tnfrsf25	0.2595	1.21336
Pik3r5	0.305849	1.21314
Cdh1	0.646056	1.21059
Ifit3	0.327319	1.21027
Atf6	0.308594	1.20951
Il7	0.210456	1.20632
Prdm1	0.135907	1.20568
Fcrlb	1.09685	1.20048
Ccl22	0.120494	1.19977
Tap2	0.29296	1.19712
Ulk2	0.275135	1.19116
Plekha1	0.380922	1.18674
Pxn	0.26241	1.18477
Atg13	0.21252	1.18201
Dhx58	0.348746	1.1756
Map1lc3a	0.291067	1.17406
Limk2	0.375268	1.17382
Peli2	0.215671	1.17056
Cxcl15	0.557179	1.16657
Txk	0.293029	1.16622
Ddost	0.4013	1.16511
Atf2	0.354994	1.16329
Ntng2	0.295482	1.16176
Pik3r6	0.30216	1.15442
Lax1	0.322524	1.15358
Xcr1	0.259036	1.15016
Stat2	0.467777	1.14963
Ifnlr1	0.343195	1.14949
Raf1	0.238587	1.1465
Cebpb	0.189832	1.14284
Irf7	0.347531	1.14115
Tlr4	0.119291	1.14109
Fpr1	0.353908	1.14043
Stat6	0.168581	1.13659
Il27	0.840106	1.13369
Cul1	0.248257	1.13365
Oaz1	0.165135	1.13193
Ccl7	0.218773	1.12966
Lancl1	0.240505	1.12574
Rb1cc1	0.215569	1.12388
Ep300	0.149202	1.12353
Arrb2	0.234321	1.12246
Hlx	0.189414	1.12011
Aif1	0.306297	1.11927
Neo1	0.423833	1.11708
Ccl27a/b	-0.345732	1.11629
Ccl19	0.484291	1.11627
Atm	0.211832	1.11605
Trim5	0.229121	1.11506
Acvr1	0.402693	1.11122
Ifna2	-0.354304	1.10782
Sod1	0.22125	1.10779
Plcg1	0.452997	1.10485
Smad4	0.279515	1.1025
Gpx7	0.427253	1.10159
Il18rap	0.259815	1.10048
Tbx21	0.345255	1.09705
Cfd	0.424978	1.09295
Crcp	0.352537	1.09106
Lif	0.205011	1.08908
Apbb1ip	0.19888	1.08696
Alox15	-0.283522	1.0861
Elane	-0.216107	1.08599
Zap70	0.319444	1.0857
Abcf1	0.318552	1.08233
Plin4	0.128788	1.07836
Mlkl	0.364095	1.07769
Rnasel	0.187954	1.07389
Map3k1	0.217685	1.07123
Evl	0.210746	1.06708
Igfbp7	0.483774	1.06675
Ifnz	-0.199154	1.06298
Gsk3b	0.268241	1.05851
Itln1	0.485127	1.05446
Ikbkb	0.119124	1.04409
Alox5	0.176556	1.04384
Ackr2	0.331301	1.04222
Trim33	0.322946	1.03923
Runx3	0.166613	1.0354
Ticam1	0.277788	1.03306
Lat	0.34947	1.02955
Ccr1l1	-0.153535	1.02462
Panx1	0.156621	1.02373
Csf3	0.309236	1.02288
Ccr10	0.444016	1.02273
Ltbr	0.226567	1.02182
Rgma	0.39563	1.01696
Socs3	0.189354	1.0167
Lrrk2	0.216231	1.01543
Ccr5	0.294939	1.01461
Rbpj	0.178318	1.01271
Alpl	0.437228	1.01243
Mapk13	0.134474	1.01206
Cd8a	0.387304	1.00775
Rnf31	0.251008	1.00739
Cx3cl1	0.348883	1.00256
Wipi1	0.337018	0.999894
Cd96	0.309804	0.998614
Ccr8	0.390523	0.993435
Il1f9	0.195246	0.992373
Vrk3	0.221086	0.989742
Csf1	0.32735	0.980994
Cd247	0.243933	0.971696
Tln1	0.0627907	0.970101
Fas	0.204691	0.967042
Smad3	0.216011	0.96408
Plau	0.548741	0.96344
Plg	0.196686	0.962929
Cklf	0.15186	0.960714
Sem1	0.0999437	0.960299
Cd6	0.375124	0.95985
Ager	0.43969	0.958666
Nfatc4	0.387579	0.958143
Map3k3	0.165095	0.95076
Tlr6	0.173545	0.945636
Il19	0.235993	0.936745
Rela	0.218046	0.935969
Ets1	0.196167	0.933917
Akt3	0.244332	0.923015
Kras	0.115697	0.921127
Cbl	0.202739	0.920241
Atg3	0.175011	0.913823
Pnoc	0.194607	0.912291
Mx1	0.622783	0.911637
Il1f6	0.42399	0.908272
Il17rd	0.803652	0.906691
Mmp9	0.100776	0.896272
Kdm6b	0.155476	0.893664
Cxcl14	0.306923	0.877678
Il20	0.801511	0.875211
Vwf	0.336768	0.874032
Cd3e	0.263154	0.866888
Casp3	0.189166	0.862226
Ltb	0.171171	0.859799
Ccl11	0.156915	0.849015
Il6ra	0.160185	0.84554
Eif2ak3	0.282071	0.843907
Gzme	0.519796	0.839922
Ahr	0.134084	0.838814
Ccr2	-0.205554	0.83732
Vsir	0.139186	0.833818
Gzmc	0.288567	0.833467
Tnfsf18	0.567419	0.830773
Pik3r3	0.443393	0.824685
Plaur	0.165083	0.82394
Cyp2e1	0.259351	0.823931
Nlrp1a	0.327081	0.81467
Mknk1	0.189466	0.810348
Mme	0.28459	0.809512
Cxcr4	0.215668	0.798958
Tnfrsf4	0.253996	0.798203
Tcl1	-0.135787	0.797385
Ifitm1	0.174925	0.795777
Ido1	0.317584	0.792747
Ldhb	0.273425	0.784019
Cxcr1	0.146707	0.781055
Cd276	0.266737	0.77969
Cd40	0.331524	0.779094
Il6st	0.263235	0.779089
Tab1	0.222358	0.778581
Tnfsf10	0.255597	0.768122
Sigirr	0.138565	0.765061
Bnip3	0.176833	0.75714
Il10ra	0.105651	0.756113
Plat	0.302064	0.751994
Tram1	0.136664	0.751762
Irf4	0.231206	0.750744
Maf	0.391233	0.746902
Ifi44	0.216408	0.746833
Pstpip1	0.167104	0.745493
Gzmd	0.621522	0.733206
Icosl	0.144285	0.732851
Agt	-0.283712	0.73273
Ccl3	0.150154	0.728567
Map2k7	0.164227	0.725104
Ifi35	0.133325	0.717232
Lamp3	0.281611	0.708587
Hmgb1	0.117194	0.695362
Ifna1/5/6/12/13/14/15/16/b	-0.128143	0.693925
Apol6	0.307723	0.688102
Gucy1b1	0.319148	0.67446
Ccl28	0.592058	0.672676
Cxcr3	0.169911	0.652721
Bdkrb2	0.300039	0.65199
Il5	-0.366658	0.649445
Tlr9	0.128194	0.642532
H2-DMb2	0.202963	0.638613
Tmprss2	0.282377	0.634335
Cx3cr1	-0.206291	0.618072
Il1f8	-0.158354	0.61257
Nod1	0.166211	0.607337
Hpgd	0.285512	0.604663
Cxcl2	0.103011	0.602196
Pik3cd	0.117551	0.598939
Il31ra	0.26548	0.59517
Dysf	0.381824	0.592545
Atf4	0.13657	0.590084
Il34	0.24101	0.572116
Irak4	0.117895	0.563327
Il2	0.29763	0.560208
Rasgrp1	0.0848987	0.545362
Serpina1a	-0.0704024	0.541287
Nlrp3	0.0871062	0.525661
Bcr	0.143652	0.522075
Sele	-0.456997	0.521591
Pecam1	0.175116	0.519768
Tnfsf9	0.245352	0.519267
Tlr3	0.147159	0.518954
Cd36	0.143634	0.517963
Cd80	-0.0877997	0.508006
Junb	0.0718406	0.505867
Hspb1	0.181706	0.501738
Bpi	0.460112	0.488609
Cd4	0.169483	0.487054
Gstm4	0.0910883	0.48222
Ifnk	0.215138	0.472817
Lag3	0.159859	0.471646
Ms4a2	-0.0906278	0.468877
F5	-0.119783	0.467364
Il27ra	0.16496	0.464587
Rasgrp4	0.0828742	0.460999
Nod2	0.116251	0.460154
Adgre5	0.0640405	0.458775
Cxcl1	0.130565	0.456514
Pycard	0.0776451	0.450848
Il22	0.0884959	0.445216
Il13	-0.312902	0.441826
Cxcl13	0.156854	0.437983
Il4	0.195158	0.435268
Ccr6	0.192929	0.432784
Il17b	-0.24229	0.430974
Cd28	0.0954462	0.430421
Ifnb1	0.237741	0.428278
Ctsg	-0.0948214	0.426215
Ackr3	0.111626	0.420778
Havcr2	0.0764364	0.41548
Tcf7	0.186657	0.409201
Cd209e	-0.118845	0.398593
Cd79b	-0.167828	0.393423
Tyk2	0.115147	0.386546
Myc	0.0747739	0.381508
Cd27	0.0844146	0.37711
Lef1	0.145907	0.374133
Il1f10	0.496891	0.373179
Gzmg	-0.120592	0.37064
Fcer1a	-0.180881	0.369526
Il17c	-0.185617	0.362174
Defa1	-0.0532185	0.357627
Ms4a4a	-0.0570908	0.354017
Cpa3	-0.153257	0.348269
Sell	0.0478063	0.343922
H2-Q2	0.0959394	0.339379
H2-Q1	0.10242	0.335277
Mapk14	0.0795708	0.335261
Fcgr1	0.107257	0.334753
Crk	0.0925891	0.326098
Ccr3	-0.142803	0.320674
Trat1	0.0738226	0.318056
Prkcq	0.115044	0.316769
Klra1	-0.0485288	0.312612
Ccl20	0.0995728	0.310977
Ceacam3	-0.107735	0.308642
Tgfb3	0.0950279	0.307569
Xbp1	0.0538046	0.303844
Csf2	0.0906678	0.303291
Klrb1	-0.154087	0.274546
Jaml	0.0690407	0.274502
Il9r	0.096086	0.269786
Il17rb	0.0885016	0.262187
Ap1s2	0.0410444	0.259797
Tnf	0.0837721	0.258554
Cd244a	0.0582382	0.257465
Il1rapl2	0.140742	0.247043
Il17f	0.0952008	0.238476
Ccl25	-0.174246	0.236686
Itgb7	0.0320062	0.230897
Ifna4	-0.0456955	0.228057
Bcl2	0.0695853	0.222829
Ifitm3	0.0409472	0.222346
Gzmf	0.101838	0.220623
Ptgs2	0.065164	0.209516
Jun	0.0474964	0.205472
Nox1	0.0747096	0.203392
Il1rl1	0.07474	0.202879
Fos	0.0650173	0.196556
H2-Ob	0.085513	0.196464
Il11	-0.180752	0.194467
Ccl2	-0.0308598	0.180344
Gata3	-0.0405421	0.179025
Il22ra2	0.071767	0.177019
Parp1	0.0433877	0.168493
Ddah2	0.0711545	0.165812
Cd59a	0.146245	0.162241
Ube2l6	-0.0418047	0.161817
Ifnl2/3	-0.0411936	0.155808
Il31	0.0922684	0.144552
Il17d	0.040894	0.140623
Tlr5	0.0369388	0.138721
Il17a	-0.0747135	0.137119
Ackr1	0.0432612	0.136422
Rps6ka1	0.0307189	0.133431
Cd40lg	0.0518541	0.132243
Gucy1a1	0.0782969	0.129282
Tnfrsf17	0.0871327	0.118246
Il1rapl1	-0.0199502	0.111623
Cd79a	0.0770309	0.10679
Thbs1	0.0476591	0.100977
Ephx2	0.101211	0.099208
Ccr4	-0.0176684	0.0958297
Il24	-0.0485828	0.0950533
Il9	-0.0294134	0.0825971
Blk	0.0457048	0.0809013
Il20ra	0.0441553	0.0779766
Spib	-0.0202443	0.0688438
Cxcr5	-0.0427	0.0687181
Defb14	0.0313244	0.0633183
Kir3dl1/2	0.0263375	0.0623231
Gzmk	0.0446816	0.0618723
Vcam1	0.0322612	0.0614783
Alox12	0.0345961	0.0611561
Il23a	-0.0246851	0.0600019
Crp	0.0112866	0.0574352
Plcg2	0.010863	0.0542625
Ltf	0.00810565	0.0530486
Eomes	-0.0143136	0.0493339
Ifne	-0.0207628	0.0486145
H2-Pa	-0.038234	0.0457448
Il17rc	0.0186299	0.0442029
Il13ra2	-0.0308601	0.0409118
Gzmn	-0.0134547	0.034699
Il25	-0.0055183	0.0191351
Tpsb2	-0.0048637	0.018185
Ace	0.00710497	0.0146948
Cd19	-0.0066776	0.0119212
Il3	-0.0073382	0.00964601
Ackr4	-0.0032384	0.00810354
Lilra6	0.00080826	0.00372965
Ms4a1	-3.186e-05	4.2474e-05
