## Supplementary material for "Exposure to immune stimuli reprograms alveolar macrophages to acquire neutrophil-derived antimicrobial molecules to prevent staphylococcal pneumonia": Table S2

### Sheet: Sheet1
Gene	Fold change (log10)	Significance (-Log10pValue)
Nfatc3	0.185128	3.24765
Ccl8	0.521287	3.03568
Cxcl11	0.986777	2.80158
Cd38	0.861255	2.69775
Pik3c3	0.347054	2.68285
Ptpn4	0.387534	2.62974
Sp1	0.238308	2.62591
Nlrc5	0.624571	2.60523
Apex1	0.270503	2.51353
Lilra5	0.556238	2.45821
H2-M3	0.487025	2.44694
Ltc4s	0.510367	2.43293
H2-Ab1	0.615008	2.41876
Tnfsf13b	0.364085	2.40333
Diablo	0.264399	2.3982
Icos	0.437685	2.35806
Sdha	0.294817	2.32397
Cxcr6	0.326654	2.30812
Trim26	0.311881	2.30614
Mrc1	0.573167	2.28076
Tbxas1	0.670572	2.22505
Cxcl16	0.927094	2.21498
H2-D1	0.492958	2.17569
Il22ra1	-0.0967237	2.14351
Traf2	0.355198	2.13971
Ifi27	0.374398	2.13934
Gusb	0.432364	2.12945
H2-Eb1	0.652697	2.12823
Psmb9	0.391564	2.06545
Ccl12	0.2972	2.06328
H2-DMa	0.354102	2.05884
Ctsw	0.506973	2.04153
Tpp1	0.620594	2.0407
Atp6ap2	0.348769	2.03954
Cd84	0.410344	2.037
Rack1	0.289254	2.03421
H2-K1	0.597879	2.03328
Ctss	0.703672	2.03168
Nfatc1	0.298634	2.03166
Rnf135	0.323202	2.02698
Mapk1	0.2511	2.02542
Ifit1	0.674304	2.01941
Hsp90ab1	0.344321	2.00582
Il2rg	0.499947	2.00487
Trim56	0.382477	1.99356
Il7r	0.598896	1.98052
Il15ra	0.523126	1.94995
Nae1	0.323787	1.94932
C3ar1	0.650087	1.94898
Ap1g1	0.370273	1.93766
Ccl9	0.45435	1.93606
Il11ra1/2	0.59951	1.93123
Oas2	0.572283	1.92654
Tlr8	0.290726	1.9264
Cmklr1	0.361091	1.92411
Rps6ka3	0.319717	1.92252
Lyz2	0.568737	1.92049
Mapk8	0.291586	1.90394
Oasl1	0.728223	1.89734
Prkcsh	0.323808	1.892
Smad5	0.349232	1.88925
Timp2	0.394595	1.88044
Gba	0.486236	1.86695
Cd68	0.686626	1.85882
Tbp	0.295176	1.83982
Gbp2	0.589078	1.83186
H2-DMb1	0.43626	1.82638
App	0.421404	1.8248
Mdfic	0.601253	1.82478
C3	0.559222	1.81345
Lck	0.359385	1.80503
Stat1	0.46589	1.7988
Mrps7	0.22545	1.79475
Ctsz	0.638753	1.79355
Sirpa	0.401105	1.79247
Tpsab1	0.221649	1.78923
Itpr3	0.378379	1.78579
Egln1	0.318607	1.77725
Ctsl	0.569864	1.7672
Pik3r4	0.212903	1.76241
Hprt	0.302622	1.75736
C2	0.493862	1.75165
Psap	0.671008	1.74175
Il5ra	0.205851	1.74052
Il12b	0.405956	1.73902
Tnfrsf18	0.443961	1.73249
Acsl3	0.684706	1.7207
Ccr7	0.471056	1.71485
Ms4a7	1.06026	1.71378
Klrd1	0.177002	1.71005
Cd3g	0.376212	1.70777
Traf3	0.416962	1.70312
Sh2d1a	0.193627	1.69367
Il16	0.260799	1.68291
Fbxo6	0.405716	1.68066
Mapk9	0.368848	1.68016
Lamp1	0.507044	1.67547
Dnaja2	0.276175	1.67542
Acsl4	0.492683	1.6714
Gbp5	0.727597	1.66811
Prcp	0.492118	1.66725
Ptger2	0.576951	1.66336
Irak1	0.307881	1.65522
Fyn	0.237627	1.65049
Ctsa	0.44297	1.64148
Calm1	0.262051	1.64017
Pik3ca	0.342334	1.63996
Cd2	0.391477	1.63894
Cd8b1	0.37147	1.63843
Gns	0.753966	1.63842
Tnfrsf9	0.589763	1.63834
Ncr1	0.263109	1.63272
Cxcl5	0.369151	1.62975
Ifit2	0.678135	1.62528
Nrde2	0.141392	1.62101
Mcoln1	0.524138	1.62076
Cd22	0.454406	1.60335
Stt3b	0.324756	1.60261
Eif2ak2	0.415864	1.60251
Akt2	0.23378	1.60024
Ccl21a/b/c/d	0.427966	1.59641
Nfat5	0.282731	1.59074
Atg12	0.338415	1.59041
Akt1	0.255658	1.59
Card11	0.234528	1.58071
Ikbke	0.350938	1.57094
Nos2	1.82922	1.56915
Itgae	0.510035	1.56889
Ppia	0.253127	1.56435
Hsp90aa1	0.339677	1.56404
Mvp	0.339722	1.56073
C1qbp	0.251475	1.56023
Lta4h	0.137548	1.55991
Becn1	0.255022	1.55645
Xaf1	0.443297	1.55199
Npc2	0.479254	1.55183
Foxo1	0.276961	1.54747
Cbfb	0.257994	1.54709
Dnajc10	0.284665	1.54608
Ly96	0.452275	1.54604
Fcgrt	0.245463	1.54203
Trim25	0.525478	1.54087
Notch1	0.321137	1.53795
Sting1	0.28731	1.53733
Acsl1	0.628819	1.53504
Ifi203	0.210731	1.53137
Il18	0.417188	1.52963
Sp100	0.212412	1.52917
Tgfb2	0.841398	1.52805
H2-T23	0.333634	1.52631
Nmt1	0.31704	1.51936
Il18r1	0.632044	1.51854
Gca	0.26342	1.51595
Il3ra	0.363934	1.51354
Bax	0.375458	1.51206
Map3k5	0.260599	1.50983
Sort1	0.417315	1.50645
Plscr2	0.728229	1.50434
Ndufs8	0.122107	1.49998
Il21r	0.37329	1.49846
Irf3	0.256852	1.49457
Hsp90b1	0.429507	1.49432
Casp8	0.316424	1.49256
Prkcd	0.285706	1.4873
Il1rl2	1.09366	1.48662
Ulk1	0.343066	1.48651
Bst2	0.315552	1.48592
Kpnb1	0.33111	1.48579
Il20rb	0.513901	1.48548
Pak1	0.311368	1.48057
Tcn2	0.319823	1.47926
Stat5b	0.258215	1.47907
Itm2c	0.334012	1.4779
Ddx58	0.429157	1.47729
Chuk	0.195528	1.47134
Bcl6	0.409516	1.47097
Ccl17	0.17578	1.47083
Tnfrsf10b	0.458366	1.47006
Ikbkg	0.504524	1.46737
Jak3	0.391054	1.46599
Aim2	0.447655	1.4636
Nras	0.263429	1.46173
Ccr9	0.109781	1.45795
Rbck1	0.317736	1.45652
Os9	0.362089	1.45363
Stk11ip	0.292412	1.45029
Atp6v1b2	0.234987	1.44436
Derl1	0.250901	1.44183
Tbk1	0.462045	1.44008
Peli1	0.326979	1.43967
Selenos	0.410164	1.43646
Hc	0.695603	1.43546
Mtor	0.274863	1.43168
Ddit3	0.45872	1.43042
Cblb	0.320747	1.42734
Adar	0.348007	1.42434
Ccnc	0.314735	1.41956
Acox1	0.510371	1.41685
Cxcl17	0.621241	1.41184
Pdcd1	0.474985	1.41147
Csf1r	0.322478	1.40987
Cdk4	0.318137	1.40798
Il1f5	-0.521248	1.40209
Crebbp	0.23811	1.39973
Pik3cb	0.383803	1.39052
Pfkfb3	0.557314	1.38529
Itk	0.348993	1.38517
Il12rb1	0.513373	1.38389
Gzmm	0.361405	1.38064
Nfatc2	0.251282	1.37956
Txnip	0.285226	1.37782
Ccl26	0.291517	1.37158
Stat5a	0.358048	1.36915
Il18bp	0.488295	1.36639
Alas1	0.625795	1.36624
Ccl1	0.460484	1.36613
Psen1	0.331297	1.36029
Nt5e	0.474786	1.35691
Trim6	0.224772	1.35233
Tmem140	0.516754	1.35224
Scarb2	0.517939	1.34929
Ern1	0.43298	1.34629
Il33	0.420128	1.34021
Atg10	0.373779	1.33149
Psmb10	0.228416	1.33009
Ddx5	0.239366	1.32309
Cd163	0.259574	1.32093
Cd81	0.472914	1.31713
Ripk2	0.262464	1.31667
Map2k2	0.26686	1.3103
Tgfbr2	0.280898	1.30159
Ap1m1	0.150789	1.30133
